# Disruption of CFAP418 interaction with lipids causes abnormal membrane-associated cellular processes in retinal degenerations

**DOI:** 10.1101/2022.06.13.495990

**Authors:** Anna M. Clark, Dongmei Yu, Grace Neiswanger, Daniel Zhu, J. Alan Maschek, Thomas Burgoyne, Jun Yang

**Author notes:** Corresponding Author: Jun Yang, John A. Moran Eye Center, University of Utah, 65 Mario Capecchi Drive, Bldg 523, Salt Lake City, Utah 84132. The authors have declared that no conflict of interest exists.

## Abstract

Syndromic ciliopathies and retinal degenerations are large heterogeneous groups of genetic diseases. *CFAP418* is a causative gene of both disorders, and its protein sequence is evolutionarily conserved. However, the pathogenic mechanism caused by *CFAP418* mutations is largely unknown. Here, we employed affinity purification coupled with mass spectrometry and quantitative lipidomic, proteomic, and phosphoproteomic approaches to address the molecular function of CFAP418 in mouse retinas. We showed that CFAP418 bound to lipid metabolism precursor phosphatidic acid (PA) and mitochondrion-specific lipid cardiolipin but did not form a tight and static complex with proteins. Loss of *Cfap418* led to membrane lipid imbalance and protein-membrane association alteration, which subsequently caused mitochondrial defects and membrane remodeling abnormalities in multiple vesicular trafficking pathways. Loss of *Cfap418* also increased the activity of PA-binding protein kinase Cα. Our results indicate that membrane lipid imbalance is a new pathological mechanism underlying syndromic ciliopathies and retinal degenerations, which is associated with other known causative genes for these diseases, such as RAB28 and BBS genes.
