## Supplementary material for "Disruption of CFAP418 interaction with lipids causes abnormal membrane-associated cellular processes in retinal degenerations": Table S5

### Sheet: Proteomic data
Proteomics						P5									P10
Protein Id	Protein name	Description	peptides	P5	P10	WT	WT	WT	KO	KO	KO	p val	p val using processed data from MetaboAnaylyst	FC	WT	WT	WT	KO	KO	KO	p val	p val using processed data from MetaboAnaylyst	FC
sp|Q3UJP5|CH037_MOUSE	CFAP418	CH037_MOUSE Protein C8orf37 homolog	3	down	down	30772.4	32229.2	50156	0.5	552.316	0.5	0.00383613	0.0190527	0.00488979	570.969	552.844	603.103	38.9847	38.6136	53.0179	4.23101e-06	1.73214e-05	0.0756355
sp|Q99LI8|HGS_MOUSE	HGS	HGS_MOUSE Hepatocyte growth factor-regulated tyrosine kinase substrate	17	down	down	126234	123740	147354	110100	94830.2	80879.4	0.0300879	0.0228396	0.719331	3594.72	3920.6	3752.63	3355.3	3146	3351.4	0.015596	0.0151458	0.8744
sp|P70297|STAM1_MOUSE	STAM	STAM1_MOUSE Signal transducing adapter molecule 1	16	down	down	182361	223546	251931	162219	175667	139061	0.0576595	0.0396632	0.725021	2118	2159.5	1992.64	1667.6	1798.33	1732.43	0.00470629	0.00453642	0.829066
tr|Q9Z1A1|Q9Z1A1_MOUSE	TFG	Q9Z1A1_MOUSE Protein Tfg, TRK-fused gene protein	16	down	down	346025	311458	428166	233011	293603	249366	0.0574076	0.0306095	0.714761	2854.17	2694.83	2799.85	2475.49	2521.03	2538.48	0.00575688	0.005189	0.90252
sp|Q9ER39|TOR1A_MOUSE	TOR1A/DYT1	TOR1A_MOUSE Torsin-1A	2	down	down	8320.35	9239.02	9694.41	6345.86	7074	7659	0.0206277	0.0193849	0.773429	184.357	188.94	189.543	160.333	171.507	160.929	0.00421671	0.00479481	0.875505
sp|O08539|BIN1_MOUSE	BIN1/AMPHL	BIN1_MOUSE Myc box-dependent-interacting protein 1	20	down	up	160015	144635	187448	104452	95374.7	119314	0.0158377	0.00955339	0.648531	2040.6	1931.62	1833.69	2206.74	2260.42	2160.3	0.0145557	0.0165204	1.1415
sp|Q99KL7|RAB28_MOUSE	RAB28	RAB28_MOUSE Ras-related protein Rab-28	3	down	down	20723.6	15357.2	18709.3	14750.3	11467.9	12465.4	0.0434845	0.0320676	0.706034	1006.34	1007.09	1052.75	906.72	935.007	832.239	0.0188721	0.0220228	0.872084
sp|Q80U49|C170B_MOUSE	CEP170B	C170B_MOUSE Centrosomal protein of 170 kDa protein B	9	down	up	2315.08	5600.37	4836.77	1312.88	1105.16	618.668	0.0330672	0.0156238	0.238132	919.216	844.235	834.497	1174.93	991.326	1005.52	0.0418323	0.0339969	1.22088
sp|Q8BHF7|PGPS1_MOUSE	PGS1	PGPS1_MOUSE CDP-diacylglycerol--glycerol-3-phosphate 3-phosphatidyltransferase, mitochondrial	2	down	down	2389.89	3139.21	2880.84	1869.9	1508.54	1279.84	0.0109596	0.0109461	0.553901	119.976	114.232	128.199	66.0404	81.8199	71.0776	0.00149375	0.00205597	0.604122
sp|Q9Z1P6|NDUA7_MOUSE	NDUFA7	NDUA7_MOUSE NADH dehydrogenase [ubiquinone] 1 alpha subcomplex subunit 7	6	down	down	212482	200628	182564	111601	158490	125411	0.0152631	0.0190894	0.663957	1855.49	1865.7	2360.07	1274.28	1640.5	1554.3	0.0547312	0.0495907	0.734894
sp|Q8K3C3|LZIC_MOUSE	LZIC	LZIC_MOUSE Protein LZIC	2	down	down	660955	394936	527382	358527	356405	321002	0.078814	0.0473289	0.654299	1006.01	985.039	1058.88	808.325	951.266	842.954	0.0367383	0.039487	0.853313
sp|D3YZP9|CCDC6_MOUSE	CCDC6	CCDC6_MOUSE Coiled-coil domain-containing protein 6	4	down	up	58185	32492.9	52547.3	29709.3	29665.2	24164.4	0.0679454	0.0452275	0.58327	376.241	372.249	336.948	473.023	415.654	412.023	0.0372838	0.0338243	1.19832
sp|Q8CHP5|WIBG_MOUSE	WIBG/PYM1	WIBG_MOUSE Partner of Y14 and mago	6	down	down	502270	388534	498340	382256	319633	341298	0.0500562	0.0333179	0.750956	688.787	704.35	721.888	624.001	670.116	627.571	0.021668	0.0223841	0.908589
sp|Q9D483|RPC3_MOUSE	POLR3C	RPC3_MOUSE DNA-directed RNA polymerase III subunit RPC3	2	up	down	1534.23	1791.98	1349.17	4140.66	3055.91	2659.93	0.0199895	0.0104092	2.10817	358.387	362.082	362.823	317.843	329.11	284.656	0.0196121	0.0254012	0.85998
Phosphoproteomics									P5									P10
Protein Id	Protein name	prot_description	Site Position	Motif	sequence	# of peptides	P5	P10	WT	WT	WT	KO	KO	KO	p val	p val using processed data from MetaboAnaylyst	FC	WT	WT	WT	KO	KO	KO	p val	p val using processed data from MetaboAnaylyst	FC
tr|E9PWE8|E9PWE8_MOUSE	DPYSL3	E9PWE8_MOUSE Dihydropyrimidinase-related protein 3	101	REPAPESPKPAGV	R.EESREPAPES#PKPAGVEIR.S	1	down	up	2358	2843	2005	1369	1641	1610	0.0286928	0.0129581	0.641132	126.751	126.192	132.278	191.208	154.942	154.449	0.0355186	0.0369168	1.29951
Protein Id	Protein name	Description	peptides						WT	WT	WT	KO	KO	KO	p val	p val using processed data from MetaboAnaylyst	FC	WT	WT	WT	KO	KO	KO	p val	p val using processed data from MetaboAnaylyst	FC
tr|E9PWE8|E9PWE8_MOUSE	DPYSL3	E9PWE8_MOUSE Dihydropyrimidinase-related protein 3	47				constant	constant	4.3192e+06	4.50005e+06	5.66235e+06	5.46232e+06	3.77577e+06	3.56768e+06	0.488337	0.388905	0.884278	7587.54	6998	7327.7	7119.37	9607.25	9443.62	0.159109	0.166077	1.19427

### Sheet: Known information
Name	Function	Cellular location	Membrane-association	References		ESCRT: Endosomal sorting complex required for transport
HGS	ESCRT-0 component, membrane deformation	Endosome	Yes. Via FYVE domain	(Henne et al., 2011)		COPII: Coat protein complex II
STAM	ESCRT-0 component, membrane deformation	Endosome	Yes. Via binding to HGS	(Henne et al., 2011)		ER: Endoplasmic reticulum
TFG	COPII coat disassembly during membrane deformation	ER/ERGIC interface	Yes. Via COPII proteins	(Peotter et al., 2019)		ERGIC: ER-Golgi intermediated compartment
TOR1A	Membrane fusion or remodeling in NPC biogenesis, lipid metabolism	ER and NE membrane lumen	Yes. Via N-hydrophobic domain	(Laudermilch and Schlieker, 2016; Rampello et al., 2020; Rose et al., 2015)		NE: Nuclear envelope
BIN1	Membrane remodeling in membrane trafficking	Endocytosis & recycling pathway	Yes. Via N-BAR and PI domains	(Prokic et al., 2014)		EV: Extracellular vesicle
RAB28	Ciliary EV shedding, ESCRT & retromer-mediated trafficking, nuclear trafficking	Cilium membrane, late endosome, pre-lysosome, cytoplasm, nucleus	Yes. Via prenylation	(Akella et al., 2020; Carter et al., 2020; Jensen et al., 2016; Jiang et al., 2013; Lumb et al., 2011; Pylypenko et al., 2018; Ying et al., 2018)		NPC: Nuclear pore complex
PGS1	CL and PG biosynthesis	Mitochondrial inner membrane	Yes. Via CL-binding proteins	(Kawasaki et al., 2001; Serricchio et al., 2018)		CL: Cardiolipin
NDUFA7	Complex I subunit, mitochondrial respiratory chain	Mitochondrial inner membrane	Yes. Via N-hydrophobic domain	(Stroud et al., 2016)		PG: Phosphatidylglycerol
CEP170B	Spindle assembly in cell cycle	Centriole subdistal appendage & MT	No	(Gupta et al., 2015; Welburn and Cheeseman, 2012)		MT: Microtubule
LZIC	G2/M cell cycle checkpoint	Centriole subdistal appendage	No	(Gupta et al., 2015; Skalka et al., 2019)		EJC: Exon junction complex
CCDC6	Cell cycle control & response to genotoxicity	Shuttling between nucleus & cytoplasm	No	(Cerrato et al., 2018)		Pol III: RNA polymerase III
PYM1	Translation-dependent EJC disassembly	Cytoplasm	No	(Le Hir et al., 2016; Schlautmann and Gehring, 2020)
POLR3C	Pol III-specific component, small untranslated RNA transcription initiation	Nucleus	No	(Lefevre et al., 2011)
References
Akella, J.S., Carter, S.P., Nguyen, K., Tsiropoulou, S., Moran, A.L., Silva, M., Rizvi, F., Kennedy, B.N., Hall, D.H., Barr, M.M., et al. (2020). Ciliary Rab28 and the BBSome negatively regulate extracellular vesicle shedding. Elife 9.
Carter, S.P., Moran, A.L., Matallanas, D., McManus, G.J., Blacque, O.E., and Kennedy, B.N. (2020). Genetic Deletion of Zebrafish Rab28 Causes Defective Outer Segment Shedding, but Not Retinal Degeneration. Front Cell Dev Biol 8, 136.
Cerrato, A., Merolla, F., Morra, F., and Celetti, A. (2018). CCDC6: the identity of a protein known to be partner in fusion. Int J Cancer 142, 1300-1308.
Gupta, G.D., Coyaud, E., Goncalves, J., Mojarad, B.A., Liu, Y., Wu, Q., Gheiratmand, L., Comartin, D., Tkach, J.M., Cheung, S.W., et al. (2015). A Dynamic Protein Interaction Landscape of the Human Centrosome-Cilium Interface. Cell 163, 1484-1499.
Henne, W.M., Buchkovich, N.J., and Emr, S.D. (2011). The ESCRT pathway. Dev Cell 21, 77-91.
Jensen, V.L., Carter, S., Sanders, A.A., Li, C., Kennedy, J., Timbers, T.A., Cai, J., Scheidel, N., Kennedy, B.N., Morin, R.D., et al. (2016). Whole-Organism Developmental Expression Profiling Identifies RAB-28 as a Novel Ciliary GTPase Associated with the BBSome and Intraflagellar Transport. PLoS Genet 12, e1006469.
Jiang, J., Qi, Y.X., Zhang, P., Gu, W.T., Yan, Z.Q., Shen, B.R., Yao, Q.P., Kong, H., Chien, S., and Jiang, Z.L. (2013). Involvement of Rab28 in NF-kappaB nuclear transport in endothelial cells. PLoS One 8, e56076.
Jin, X., Walker, M.A., Felsovalyi, K., Vendome, J., Bahna, F., Mannepalli, S., Cosmanescu, F., Ahlsen, G., Honig, B., and Shapiro, L. (2012). Crystal structures of Drosophila N-cadherin ectodomain regions reveal a widely used class of Ca(2)+-free interdomain linkers. Proc Natl Acad Sci U S A 109, E127-134.
Kawasaki, K., Kuge, O., Yamakawa, Y., and Nishijima, M. (2001). Purification of phosphatidylglycerophosphate synthase from Chinese hamster ovary cells. Biochem J 354, 9-15.
Laudermilch, E., and Schlieker, C. (2016). Torsin ATPases: structural insights and functional perspectives. Curr Opin Cell Biol 40, 1-7.
Le Hir, H., Sauliere, J., and Wang, Z. (2016). The exon junction complex as a node of post-transcriptional networks. Nat Rev Mol Cell Biol 17, 41-54.
Lefevre, S., Dumay-Odelot, H., El-Ayoubi, L., Budd, A., Legrand, P., Pinaud, N., Teichmann, M., and Fribourg, S. (2011). Structure-function analysis of hRPC62 provides insights into RNA polymerase III transcription initiation. Nat Struct Mol Biol 18, 352-358.
Peotter, J., Kasberg, W., Pustova, I., and Audhya, A. (2019). COPII-mediated trafficking at the ER/ERGIC interface. Traffic 20, 491-503.
Prokic, I., Cowling, B.S., and Laporte, J. (2014). Amphiphysin 2 (BIN1) in physiology and diseases. J Mol Med (Berl) 92, 453-463.
Pylypenko, O., Hammich, H., Yu, I.M., and Houdusse, A. (2018). Rab GTPases and their interacting protein partners: Structural insights into Rab functional diversity. Small GTPases 9, 22-48.
Rampello, A.J., Prophet, S.M., and Schlieker, C. (2020). The Role of Torsin AAA+ Proteins in Preserving Nuclear Envelope Integrity and Safeguarding Against Disease. Biomolecules 10.
Rose, A.E., Brown, R.S., and Schlieker, C. (2015). Torsins: not your typical AAA+ ATPases. Crit Rev Biochem Mol Biol 50, 532-549.
Schlautmann, L.P., and Gehring, N.H. (2020). A Day in the Life of the Exon Junction Complex. Biomolecules 10.
Serricchio, M., Vissa, A., Kim, P.K., Yip, C.M., and McQuibban, G.A. (2018). Cardiolipin synthesizing enzymes form a complex that interacts with cardiolipin-dependent membrane organizing proteins. Biochim Biophys Acta Mol Cell Biol Lipids 1863, 447-457.
Skalka, G., Hall, H., Somers, J., Bushell, M., Willis, A., and Malewicz, M. (2019). Leucine zipper and ICAT domain containing (LZIC) protein regulates cell cycle transitions in response to ionizing radiation. Cell Cycle 18, 963-975.
Stroud, D.A., Surgenor, E.E., Formosa, L.E., Reljic, B., Frazier, A.E., Dibley, M.G., Osellame, L.D., Stait, T., Beilharz, T.H., Thorburn, D.R., et al. (2016). Accessory subunits are integral for assembly and function of human mitochondrial complex I. Nature 538, 123-126.
Welburn, J.P., and Cheeseman, I.M. (2012). The microtubule-binding protein Cep170 promotes the targeting of the kinesin-13 depolymerase Kif2b to the mitotic spindle. Mol Biol Cell 23, 4786-4795.
Ying, G., Boldt, K., Ueffing, M., Gerstner, C.D., Frederick, J.M., and Baehr, W. (2018). The small GTPase RAB28 is required for phagocytosis of cone outer segments by the murine retinal pigmented epithelium. J Biol Chem 293, 17546-17558.
